# Functional genomic mechanisms of opioid action and opioid use disorder: a systematic review of animal models and human studies

**DOI:** 10.1101/2022.12.22.521548

**Authors:** Camille Falconnier, Alba Caparros-Roissard, Charles Decraene, Pierre-Eric Lutz

**Author notes:** Corresponding author: Pierre-Eric Lutz, INCI UPR 3212, 8 allée du général Rouvillois, 67000 Strasbourg, France.

## Abstract

In the past two decades, over-prescription of opioids for pain management has driven a steep increase in opioid use disorder (OUD) and death by overdose, exerting a dramatic toll on western countries. OUD is a chronic relapsing disease associated with a lifetime struggle to control drug consumption, suggesting that opioids trigger long-lasting brain adaptations, notably through functional genomic and epigenomic mechanisms. Current understanding of these processes, however, remain scarce, and have not been previously reviewed systematically. To do so, the goal of the present work was to synthesize current knowledge on genome-wide transcriptomic and epigenetic mechanisms of opioid action, in primate and rodent species. Using a prospectively registered methodology, comprehensive literature searches were completed in PubMed, Embase, and Web of Science. Of the 2709 articles identified, 73 met our inclusion criteria and were considered for qualitative analysis. Focusing on the 5 most studied nervous system structures (nucleus accumbens, frontal cortex, whole striatum, dorsal striatum, spinal cord; 44 articles), we also conducted a quantitative analysis of differentially expressed genes, in an effort to identify a putative core transcriptional signature of opioids. Only one gene, Cdkn1a, was consistently identified in eleven studies, and globally, our results unveil surprisingly low consistency across published work, even when considering most recent single-cell approaches. Analysis of putative sources of variability detected significant contributions from species, brain structure, duration of opioid exposure, strain, time-point of analysis, and batch effects, but not type of opioid. To go beyond those limitations, we leveraged threshold-free methods to illustrate how genome-wide comparisons may generate new findings and hypotheses. Finally, we discuss current methodological development in the field, and their implication for future research and, ultimately, better care.
