## Supplementary material for "Functional genomic mechanisms of opioid action and opioid use disorder: a systematic review of animal models and human studies": Code and data: DEG_dorsal_striatum.xlsx

### Sheet: Lefevre_mice
Dorsal Striatum						Ici tous gènes dont p value <0,05
ENSID	GeneName	log2FoldChange	pvalue	qvalue (BH)	Direction
ENSMUSG00000004366	Sst	-0.253784	7.51094e-07	0.010471	Down
ENSMUSG00000044254	Pcsk9	-0.647295	1.38676e-05	0.0966641	Down
ENSMUSG00000031167	Rbm3	-0.311403	9.89874e-05	0.377998	Down
ENSMUSG00000073424	Cyp4f15	-0.351757	0.000108457	0.377998	Down
ENSMUSG00000039057	Myo16	-0.325844	0.000211436	0.589527	Down
ENSMUSG00000027173	Depdc7	0.8128	0.000402845	0.72228	Up
ENSMUSG00000073940	Hbb-bt	0.914395	0.000446531	0.72228	Up
ENSMUSG00000037465	Klf10	0.460455	0.000448101	0.72228	Up
ENSMUSG00000032010	Usp2	-0.256903	0.000466288	0.72228	Down
ENSMUSG00000037010	Apln	0.301622	0.000538204	0.75031	Up
ENSMUSG00000067924	Rtl8b	0.252247	0.000663552	0.840961	Up
ENSMUSG00000060477	Irak2	0.245753	0.000800857	0.930396	Up
ENSMUSG00000033707	Lrrc24	-0.249132	0.000879512	0.943176	Down
ENSMUSG00000019232	Etnppl	-0.842215	0.000993211	0.989025	Down
ENSMUSG00000050312	Nsun3	-0.370508	0.00137334	0.999076	Down
ENSMUSG00000064354	mt-Co2	-0.288432	0.00137892	0.999076	Down
ENSMUSG00000027455	Nsfl1c	0.152053	0.00138913	0.999076	Up
ENSMUSG00000025498	Irf7	0.625645	0.0014998	0.999076	Up
ENSMUSG00000049649	Gpr3	0.590394	0.00151052	0.999076	Up
ENSMUSG00000095041	AC149090.1	-0.333944	0.00179104	0.999076	Down
ENSMUSG00000022425	Enpp2	0.423246	0.00186556	0.999076	Up
ENSMUSG00000069919	Hba-a1	0.917144	0.00191146	0.999076	Up
ENSMUSG00000034333	Zbed4	0.44972	0.0021045	0.999076	Up
ENSMUSG00000027314	Dll4	0.627193	0.00222843	0.999076	Up
ENSMUSG00000010936	Vac14	-0.217759	0.00224751	0.999076	Down
ENSMUSG00000057342	Sphk2	0.276893	0.00228811	0.999076	Up
ENSMUSG00000035594	Chrna5	0.975396	0.00231872	0.999076	Up
ENSMUSG00000025880	Smad7	0.244741	0.00234041	0.999076	Up
ENSMUSG00000073795	6430531B16Rik	-1.02967	0.00249507	0.999076	Down
ENSMUSG00000024068	Spast	0.242478	0.0025471	0.999076	Up
ENSMUSG00000022490	Ppp1r1a	-0.200021	0.00254886	0.999076	Down
ENSMUSG00000038112	AW551984	-0.720388	0.00259133	0.999076	Down
ENSMUSG00000027562	Car2	0.176245	0.00275412	0.999076	Up
ENSMUSG00000044475	Ascc1	-0.23636	0.0029233	0.999076	Down
ENSMUSG00000002699	Lcp2	-0.518123	0.00301668	0.999076	Down
ENSMUSG00000037428	Vgf	0.237301	0.00307478	0.999076	Up
ENSMUSG00000040667	Nup88	-0.152605	0.00315844	0.999076	Down
ENSMUSG00000029570	Lfng	-0.258585	0.00321687	0.999076	Down
ENSMUSG00000052305	Hbb-bs	0.914771	0.00331119	0.999076	Up
ENSMUSG00000028680	Plk3	0.426805	0.00336303	0.999076	Up
ENSMUSG00000021975	Ints9	-0.240178	0.00341141	0.999076	Down
ENSMUSG00000038418	Egr1	0.378438	0.00342054	0.999076	Up
ENSMUSG00000074923	Pak6	-0.178727	0.00362806	0.999076	Down
ENSMUSG00000029674	Limk1	0.368775	0.00378773	0.999076	Up
ENSMUSG00000009030	Pdcl	0.243104	0.00382215	0.999076	Up
ENSMUSG00000019960	Dusp6	0.422862	0.00392101	0.999076	Up
ENSMUSG00000036737	Oxsr1	0.19045	0.00395727	0.999076	Up
ENSMUSG00000005124	Wisp1	0.79136	0.00435731	0.999076	Up
ENSMUSG00000042608	Stk40	0.238871	0.0044668	0.999076	Up
ENSMUSG00000059866	Tnip2	-0.30041	0.00530383	0.999076	Down
ENSMUSG00000019732	Calr3	-0.630522	0.00545624	0.999076	Down
ENSMUSG00000109901	Chmp1b	0.215971	0.0055405	0.999076	Up
ENSMUSG00000026806	Ddx31	0.502963	0.00554721	0.999076	Up
ENSMUSG00000032727	Mier3	0.267518	0.00585655	0.999076	Up
ENSMUSG00000032469	Dbr1	-0.258388	0.00586794	0.999076	Down
ENSMUSG00000054604	Cggbp1	0.187598	0.00621417	0.999076	Up
ENSMUSG00000037656	Slc20a2	-0.166956	0.00627129	0.999076	Down
ENSMUSG00000022112	Gpc5	-0.216205	0.00640814	0.999076	Down
ENSMUSG00000044469	Tnfaip8l1	0.291784	0.00663179	0.999076	Up
ENSMUSG00000026925	Inpp5e	-0.182392	0.00663991	0.999076	Down
ENSMUSG00000029911	Ssbp1	-0.231416	0.00681844	0.999076	Down
ENSMUSG00000026675	Hsd17b7	0.275751	0.00695637	0.999076	Up
ENSMUSG00000045193	Cirbp	-0.221603	0.00704366	0.999076	Down
ENSMUSG00000024866	Acy3	-0.707844	0.00706619	0.999076	Down
ENSMUSG00000039714	Cplx3	0.441782	0.00712404	0.999076	Up
ENSMUSG00000022020	Naa16	-0.397815	0.00714644	0.999076	Down
ENSMUSG00000026333	Gin1	-0.375269	0.00716172	0.999076	Down
ENSMUSG00000037169	Mycn	0.34716	0.00719702	0.999076	Up
ENSMUSG00000062591	Tubb4a	0.22476	0.00730392	0.999076	Up
ENSMUSG00000020561	Twistnb	0.34177	0.00733221	0.999076	Up
ENSMUSG00000028360	Slc44a5	-0.398503	0.007699	0.999076	Down
ENSMUSG00000029994	Anxa4	0.428375	0.00772993	0.999076	Up
ENSMUSG00000028461	Ccdc107	-0.276529	0.00797869	0.999076	Down
ENSMUSG00000047881	Rell1	0.342137	0.00816965	0.999076	Up
ENSMUSG00000057246	BC051142	-0.534554	0.00843751	0.999076	Down
ENSMUSG00000036111	Lmo1	-0.320051	0.00851075	0.999076	Down
ENSMUSG00000063652	Slc22a21	-0.986954	0.00886243	0.999076	Down
ENSMUSG00000026956	Uap1l1	-0.275471	0.00888257	0.999076	Down
ENSMUSG00000061740	Cyp2d22	-0.189154	0.008933	0.999076	Down
ENSMUSG00000018822	Sfrp5	-0.952814	0.00901812	0.999076	Down
ENSMUSG00000052395	Rft1	-0.248	0.00905022	0.999076	Down
ENSMUSG00000017009	Sdc4	-0.227776	0.00905636	0.999076	Down
ENSMUSG00000057722	Lepr	0.543546	0.00917756	0.999076	Up
ENSMUSG00000057531	Dtnbp1	-0.183414	0.0093873	0.999076	Down
ENSMUSG00000031604	Msmo1	0.179448	0.00938914	0.999076	Up
ENSMUSG00000015889	Lta4h	-0.164246	0.00938958	0.999076	Down
ENSMUSG00000045009	Prrt3	0.217101	0.00990942	0.999076	Up
ENSMUSG00000091722	Siah3	0.360916	0.0101873	0.999076	Up
ENSMUSG00000035621	Midn	0.285914	0.010223	0.999076	Up
ENSMUSG00000004455	Ppp1cc	-0.219405	0.0102273	0.999076	Down
ENSMUSG00000027716	Trpc3	-0.264513	0.0102641	0.999076	Down
ENSMUSG00000033216	Eefsec	-0.210452	0.0103058	0.999076	Down
ENSMUSG00000073532	Gm7276	0.985627	0.0103633	0.999076	Up
ENSMUSG00000004263	Atn1	0.37432	0.010373	0.999076	Up
ENSMUSG00000038059	Smim3	-0.294074	0.0106922	0.999076	Down
ENSMUSG00000005982	Naa60	-0.119712	0.0108196	0.999076	Down
ENSMUSG00000049907	Rasl11b	-0.259282	0.010823	0.999076	Down
ENSMUSG00000069911	Fam196b	-0.595204	0.0109312	0.999076	Down
ENSMUSG00000002204	Napsa	-0.827608	0.0109917	0.999076	Down
ENSMUSG00000040738	Ints8	0.226599	0.0110266	0.999076	Up
ENSMUSG00000040562	Gstm2	-0.648688	0.0114161	0.999076	Down
ENSMUSG00000039103	Nexn	-0.405574	0.0115377	0.999076	Down
ENSMUSG00000038984	Tspyl5	0.145985	0.0116596	0.999076	Up
ENSMUSG00000022893	Adamts1	0.304099	0.0117367	0.999076	Up
ENSMUSG00000037239	Spred3	0.214939	0.0118381	0.999076	Up
ENSMUSG00000027313	Chac1	0.34447	0.0119798	0.999076	Up
ENSMUSG00000103770	Pcdha9	0.424906	0.0122937	0.999076	Up
ENSMUSG00000043929	Klhl15	0.244985	0.0123355	0.999076	Up
ENSMUSG00000023232	Serinc2	0.624734	0.012591	0.999076	Up
ENSMUSG00000024530	Prelid3a	-0.22564	0.0128503	0.999076	Down
ENSMUSG00000042396	Rbm7	-0.207655	0.012875	0.999076	Down
ENSMUSG00000020948	Klhl28	0.237549	0.0129132	0.999076	Up
ENSMUSG00000025025	Mxi1	-0.115802	0.0130574	0.999076	Down
ENSMUSG00000021481	Zfp346	-0.159922	0.0131148	0.999076	Down
ENSMUSG00000018654	Ikzf1	-0.309256	0.0131907	0.999076	Down
ENSMUSG00000018593	Sparc	-0.23969	0.0132787	0.999076	Down
ENSMUSG00000026344	Lypd1	-0.261453	0.0133472	0.999076	Down
ENSMUSG00000029337	Fgf5	0.867061	0.0133687	0.999076	Up
ENSMUSG00000093930	Hmgcs1	0.232499	0.0136253	0.999076	Up
ENSMUSG00000098923	Tmem185b	0.226841	0.0136707	0.999076	Up
ENSMUSG00000053004	Hrh1	0.361775	0.0137117	0.999076	Up
ENSMUSG00000039704	Lmbrd2	0.321802	0.0138064	0.999076	Up
ENSMUSG00000031355	Arhgap6	-0.44021	0.0139078	0.999076	Down
ENSMUSG00000035824	Tk2	-0.16243	0.0139087	0.999076	Down
ENSMUSG00000034765	Dusp5	0.419566	0.0139387	0.999076	Up
ENSMUSG00000038646	Fam103a1	-0.194234	0.0140216	0.999076	Down
ENSMUSG00000040102	Klhl42	0.173126	0.0140429	0.999076	Up
ENSMUSG00000004383	Large1	0.180928	0.014427	0.999076	Up
ENSMUSG00000074283	Zfp109	0.320648	0.0145003	0.999076	Up
ENSMUSG00000025742	Prps2	0.214918	0.0145645	0.999076	Up
ENSMUSG00000074796	Slc4a11	-0.485568	0.014822	0.999076	Down
ENSMUSG00000021427	Ssr1	0.119009	0.0148461	0.999076	Up
ENSMUSG00000041775	Mapk1ip1	-0.219707	0.0150693	0.999076	Down
ENSMUSG00000025938	Slco5a1	-0.503884	0.015238	0.999076	Down
ENSMUSG00000002222	Rmnd5a	0.129572	0.015245	0.999076	Up
ENSMUSG00000037674	Rfx7	0.188278	0.0152469	0.999076	Up
ENSMUSG00000024999	Noc3l	0.2663	0.0154701	0.999076	Up
ENSMUSG00000062939	Stat4	-0.991563	0.0156118	0.999076	Down
ENSMUSG00000037358	4930578C19Rik	-0.663438	0.0156531	0.999076	Down
ENSMUSG00000052684	Jun	0.207032	0.0157218	0.999076	Up
ENSMUSG00000038235	F11r	-0.250276	0.0160746	0.999076	Down
ENSMUSG00000074890	Lcmt2	-0.293407	0.016191	0.999076	Down
ENSMUSG00000063681	Crb1	0.740933	0.0162027	0.999076	Up
ENSMUSG00000060512	0610040J01Rik	-0.336397	0.0162239	0.999076	Down
ENSMUSG00000000295	Hddc2	-0.244246	0.0162774	0.999076	Down
ENSMUSG00000025478	Dpysl4	-0.240819	0.0163531	0.999076	Down
ENSMUSG00000017144	Rnd3	0.335397	0.0164278	0.999076	Up
ENSMUSG00000026548	Slamf9	-0.76451	0.0164953	0.999076	Down
ENSMUSG00000021947	Cryl1	-0.243952	0.0165327	0.999076	Down
ENSMUSG00000036748	Cuedc2	-0.127087	0.0168055	0.999076	Down
ENSMUSG00000063049	Ing2	0.189632	0.016921	0.999076	Up
ENSMUSG00000006517	Mvd	0.268731	0.0169336	0.999076	Up
ENSMUSG00000089847	Timm10b	0.286286	0.0172763	0.999076	Up
ENSMUSG00000032060	Cryab	0.242565	0.017288	0.999076	Up
ENSMUSG00000023008	Fmnl3	-0.19932	0.0174012	0.999076	Down
ENSMUSG00000035372	1810055G02Rik	0.211566	0.0174135	0.999076	Up
ENSMUSG00000029925	Tbxas1	0.386576	0.0174683	0.999076	Up
ENSMUSG00000044149	Nkrf	0.26342	0.0176668	0.999076	Up
ENSMUSG00000033966	Cdkl4	-0.237586	0.0177015	0.999076	Down
ENSMUSG00000028778	Hcrtr1	0.674403	0.0179407	0.999076	Up
ENSMUSG00000022867	Usp25	0.182328	0.0180847	0.999076	Up
ENSMUSG00000048915	Efna5	0.36196	0.0182123	0.999076	Up
ENSMUSG00000000339	Rtca	-0.15671	0.0183136	0.999076	Down
ENSMUSG00000006522	Itih3	-0.288135	0.0183144	0.999076	Down
ENSMUSG00000020063	Sirt1	0.27839	0.0183183	0.999076	Up
ENSMUSG00000017724	Etv4	0.286219	0.0184341	0.999076	Up
ENSMUSG00000015950	Ncf1	-0.311243	0.0184744	0.999076	Down
ENSMUSG00000006154	Eps8l1	0.370457	0.0185018	0.999076	Up
ENSMUSG00000038286	Bphl	-0.200567	0.0186252	0.999076	Down
ENSMUSG00000026064	Ptp4a1	0.220661	0.0189595	0.999076	Up
ENSMUSG00000034317	Trim59	0.381673	0.0191609	0.999076	Up
ENSMUSG00000013523	Bcas1	0.242567	0.0192072	0.999076	Up
ENSMUSG00000057367	Birc2	-0.18198	0.0192397	0.999076	Down
ENSMUSG00000057858	Fam204a	-0.245303	0.0192525	0.999076	Down
ENSMUSG00000047415	Gpr68	0.393757	0.0194011	0.999076	Up
ENSMUSG00000055480	Zfp458	0.444105	0.0194231	0.999076	Up
ENSMUSG00000090958	Lrrc32	0.328118	0.0195213	0.999076	Up
ENSMUSG00000020258	Glyctk	-0.277226	0.0195714	0.999076	Down
ENSMUSG00000043313	Pcdhb19	-0.293244	0.019588	0.999076	Down
ENSMUSG00000040824	Snrpd2	-0.1711	0.0196098	0.999076	Down
ENSMUSG00000050222	Il17d	0.281883	0.019695	0.999076	Up
ENSMUSG00000090290	Tarbp1	0.229983	0.0198963	0.999076	Up
ENSMUSG00000003526	Prodh	-0.265544	0.0201777	0.999076	Down
ENSMUSG00000038550	Ciart	-0.320225	0.0204501	0.999076	Down
ENSMUSG00000026360	Rgs2	0.224718	0.0206231	0.999076	Up
ENSMUSG00000048503	Tmem136	0.230042	0.0208417	0.999076	Up
ENSMUSG00000039830	Olig2	0.198745	0.0210608	0.999076	Up
ENSMUSG00000022468	Endou	-0.83786	0.0210696	0.999076	Down
ENSMUSG00000079259	Trim71	0.738327	0.0211435	0.999076	Up
ENSMUSG00000034275	Igsf9b	0.276901	0.0212803	0.999076	Up
ENSMUSG00000070284	Gmppb	0.300466	0.021384	0.999076	Up
ENSMUSG00000090258	Churc1	-0.316774	0.0214165	0.999076	Down
ENSMUSG00000015468	Notch4	0.288278	0.0214184	0.999076	Up
ENSMUSG00000041459	Tardbp	0.115924	0.0214494	0.999076	Up
ENSMUSG00000032459	Mrps22	-0.216332	0.0214502	0.999076	Down
ENSMUSG00000061132	Blnk	0.39327	0.0214579	0.999076	Up
ENSMUSG00000015090	Ptgds	-0.463179	0.0214741	0.999076	Down
ENSMUSG00000022204	Ngdn	-0.198589	0.0214879	0.999076	Down
ENSMUSG00000020361	Hspa4	0.114516	0.0215071	0.999076	Up
ENSMUSG00000059991	Nptx2	0.270433	0.0215904	0.999076	Up
ENSMUSG00000006423	C330007P06Rik	0.180509	0.0216449	0.999076	Up
ENSMUSG00000053134	Supt7l	-0.183459	0.0217306	0.999076	Down
ENSMUSG00000025885	Myo5b	-0.211637	0.0218631	0.999076	Down
ENSMUSG00000026426	Arl8a	0.092127	0.0219321	0.999076	Up
ENSMUSG00000092009	Myh15	0.512939	0.022328	0.999076	Up
ENSMUSG00000028019	Pdgfc	-0.300568	0.0223836	0.999076	Down
ENSMUSG00000020950	Foxg1	0.188229	0.0223851	0.999076	Up
ENSMUSG00000015653	Steap2	0.292684	0.0224893	0.999076	Up
ENSMUSG00000024132	Eci1	-0.209709	0.0225643	0.999076	Down
ENSMUSG00000033450	Tagap	-0.644906	0.0226682	0.999076	Down
ENSMUSG00000042631	Xkr7	0.416148	0.022669	0.999076	Up
ENSMUSG00000073680	Tmem88b	0.217714	0.0227394	0.999076	Up
ENSMUSG00000050708	Ftl1	-0.125183	0.0228004	0.999076	Down
ENSMUSG00000006218	Fam131c	-0.499821	0.0230869	0.999076	Down
ENSMUSG00000004508	Gab2	0.181679	0.0231158	0.999076	Up
ENSMUSG00000051515	Fam181b	0.241428	0.0232582	0.999076	Up
ENSMUSG00000021120	Pigh	-0.312859	0.0236348	0.999076	Down
ENSMUSG00000006958	Chrd	0.378805	0.0236618	0.999076	Up
ENSMUSG00000038876	Rnf146	0.196546	0.023775	0.999076	Up
ENSMUSG00000035459	Stab2	-0.774992	0.0238454	0.999076	Down
ENSMUSG00000026578	Ccdc181	-0.161767	0.0238963	0.999076	Down
ENSMUSG00000051351	Zfp46	-0.150071	0.0240183	0.999076	Down
ENSMUSG00000029705	Cux1	-0.11899	0.0240851	0.999076	Down
ENSMUSG00000002985	Apoe	-0.176397	0.0244915	0.999076	Down
ENSMUSG00000017760	Ctsa	-0.124531	0.0245648	0.999076	Down
ENSMUSG00000001260	Gabrg1	-0.28465	0.0246261	0.999076	Down
ENSMUSG00000036052	Dnajb5	0.214717	0.0247654	0.999076	Up
ENSMUSG00000026639	Lamb3	-0.410969	0.0248148	0.999076	Down
ENSMUSG00000096549	Prickle4	-0.693597	0.024881	0.999076	Down
ENSMUSG00000045854	Lyrm2	-0.293709	0.0249203	0.999076	Down
ENSMUSG00000021792	Fam213a	-0.19874	0.025134	0.999076	Down
ENSMUSG00000018844	Fndc8	-0.706208	0.0253115	0.999076	Down
ENSMUSG00000056708	Ier5	0.164851	0.0255216	0.999076	Up
ENSMUSG00000040296	Ddx58	0.35397	0.0256168	0.999076	Up
ENSMUSG00000005481	Ddx39	-0.182661	0.0256896	0.999076	Down
ENSMUSG00000022967	Ifnar1	0.134696	0.0257404	0.999076	Up
ENSMUSG00000040464	Gtpbp10	-0.258843	0.0259248	0.999076	Down
ENSMUSG00000015947	Fcgr1	-0.350851	0.0261304	0.999076	Down
ENSMUSG00000024194	Cuta	0.174274	0.0263001	0.999076	Up
ENSMUSG00000022466	Rpap3	-0.154779	0.0263209	0.999076	Down
ENSMUSG00000092083	Kcnb2	0.262692	0.0264721	0.999076	Up
ENSMUSG00000000194	Gpr107	0.115708	0.0266953	0.999076	Up
ENSMUSG00000078532	Nkain1	0.236648	0.0269684	0.999076	Up
ENSMUSG00000038393	Txnip	-0.254356	0.027219	0.999076	Down
ENSMUSG00000041264	Uspl1	0.159375	0.027305	0.999076	Up
ENSMUSG00000030048	Gkn3	0.378069	0.0273116	0.999076	Up
ENSMUSG00000032816	Igdcc4	0.20991	0.0275179	0.999076	Up
ENSMUSG00000042389	Tsen2	-0.185276	0.0278038	0.999076	Down
ENSMUSG00000019975	Ikbip	-0.256008	0.0278666	0.999076	Down
ENSMUSG00000060510	Zfp266	0.179452	0.0278958	0.999076	Up
ENSMUSG00000036390	Gadd45a	0.348862	0.0279456	0.999076	Up
ENSMUSG00000024683	Mrpl16	-0.19006	0.0279533	0.999076	Down
ENSMUSG00000024172	St6gal2	0.428708	0.0281336	0.999076	Up
ENSMUSG00000035711	Dok3	0.362407	0.0282585	0.999076	Up
ENSMUSG00000042282	Gucy2f	-0.934481	0.0283684	0.999076	Down
ENSMUSG00000024891	Slc29a2	0.290943	0.028392	0.999076	Up
ENSMUSG00000028869	Gnl2	-0.131711	0.0284905	0.999076	Down
ENSMUSG00000024601	Isoc1	-0.226501	0.0286146	0.999076	Down
ENSMUSG00000025362	Rps26	-0.142205	0.0287758	0.999076	Down
ENSMUSG00000070695	Cntnap5a	-0.265387	0.0288141	0.999076	Down
ENSMUSG00000022705	Drd3	-0.748752	0.0289651	0.999076	Down
ENSMUSG00000032667	Pon2	-0.189183	0.0290441	0.999076	Down
ENSMUSG00000036578	Fxyd7	0.291134	0.0290596	0.999076	Up
ENSMUSG00000078640	Gm11627	-0.384765	0.0292432	0.999076	Down
ENSMUSG00000039456	Morc3	0.20433	0.029279	0.999076	Up
ENSMUSG00000035772	Mrps2	0.128858	0.0293333	0.999076	Up
ENSMUSG00000079555	Haus3	0.409197	0.029443	0.999076	Up
ENSMUSG00000031796	Cfap20	-0.148489	0.0294546	0.999076	Down
ENSMUSG00000030986	Dhx32	-0.246855	0.0295397	0.999076	Down
ENSMUSG00000035376	Hacd2	-0.141729	0.0297661	0.999076	Down
ENSMUSG00000090698	Apold1	0.439765	0.0298737	0.999076	Up
ENSMUSG00000044708	Kcnj10	0.138363	0.030234	0.999076	Up
ENSMUSG00000024911	Fibp	-0.157047	0.030261	0.999076	Down
ENSMUSG00000050397	Foxl2	-0.711595	0.0303893	0.999076	Down
ENSMUSG00000003604	Aven	0.242832	0.0304446	0.999076	Up
ENSMUSG00000003812	Dnase2a	-0.304889	0.0305741	0.999076	Down
ENSMUSG00000063316	Rpl27	-0.141309	0.0305932	0.999076	Down
ENSMUSG00000027400	Pdyn	-0.375513	0.0307574	0.999076	Down
ENSMUSG00000024687	Osbp	-0.100684	0.0307951	0.999076	Down
ENSMUSG00000009291	Pttg1ip	-0.151559	0.0308198	0.999076	Down
ENSMUSG00000035606	Ky	0.343253	0.0311054	0.999076	Up
ENSMUSG00000051149	Adnp	0.740647	0.0312243	0.999076	Up
ENSMUSG00000026558	Uck2	0.161287	0.0313582	0.999076	Up
ENSMUSG00000024764	Naa40	-0.135482	0.0314721	0.999076	Down
ENSMUSG00000057337	Chst3	0.380014	0.0317972	0.999076	Up
ENSMUSG00000025013	Tll2	0.570568	0.0318937	0.999076	Up
ENSMUSG00000029206	Nsun7	-0.281205	0.0320339	0.999076	Down
ENSMUSG00000028893	Sesn2	0.227966	0.032254	0.999076	Up
ENSMUSG00000042284	Itga1	0.21163	0.0322621	0.999076	Up
ENSMUSG00000057147	Dph6	-0.188169	0.0323051	0.999076	Down
ENSMUSG00000021670	Hmgcr	0.181069	0.0325687	0.999076	Up
ENSMUSG00000066258	Trim12a	-0.544111	0.0325688	0.999076	Down
ENSMUSG00000032913	Lrig2	0.151319	0.0326921	0.999076	Up
ENSMUSG00000035757	Selenoo	-0.207755	0.032703	0.999076	Down
ENSMUSG00000047648	Fbxo30	0.280971	0.0327163	0.999076	Up
ENSMUSG00000042505	Sdhaf3	0.280385	0.0328643	0.999076	Up
ENSMUSG00000059674	Cdh24	0.366511	0.0328658	0.999076	Up
ENSMUSG00000027344	Fsip1	-0.883495	0.0328869	0.999076	Down
ENSMUSG00000026154	Sdhaf4	-0.19579	0.0329486	0.999076	Down
ENSMUSG00000079434	Neu2	-0.238603	0.0332466	0.999076	Down
ENSMUSG00000051435	Fhad1	0.499172	0.0335593	0.999076	Up
ENSMUSG00000046546	Fam43a	0.217649	0.0335871	0.999076	Up
ENSMUSG00000023064	Sncg	-0.478253	0.0337819	0.999076	Down
ENSMUSG00000046441	Cmtr2	0.233227	0.0337838	0.999076	Up
ENSMUSG00000026134	Prim2	0.235685	0.0338933	0.999076	Up
ENSMUSG00000056367	Actr3b	-0.141826	0.0340068	0.999076	Down
ENSMUSG00000047843	Bri3	0.178674	0.0341074	0.999076	Up
ENSMUSG00000016128	Stard13	0.190555	0.0341269	0.999076	Up
ENSMUSG00000029725	Ppp1r35	-0.235438	0.0341529	0.999076	Down
ENSMUSG00000046718	Bst2	0.335036	0.0341803	0.999076	Up
ENSMUSG00000004945	Tmem242	-0.153354	0.0342751	0.999076	Down
ENSMUSG00000042121	Ssh1	0.213465	0.0343151	0.999076	Up
ENSMUSG00000032059	Alg9	0.154362	0.0345538	0.999076	Up
ENSMUSG00000036067	Slc2a6	0.180796	0.0345801	0.999076	Up
ENSMUSG00000046417	Lrrc75a	0.23264	0.0345956	0.999076	Up
ENSMUSG00000015748	Prpf3	-0.193058	0.0346401	0.999076	Down
ENSMUSG00000027078	Ube2l6	0.418111	0.0346445	0.999076	Up
ENSMUSG00000024667	Tmem216	-0.248313	0.034814	0.999076	Down
ENSMUSG00000032018	Sc5d	0.179762	0.0349259	0.999076	Up
ENSMUSG00000032193	Ldlr	0.288253	0.0350125	0.999076	Up
ENSMUSG00000025507	Pidd1	0.463757	0.0352004	0.999076	Up
ENSMUSG00000020151	Ptprr	0.209926	0.0352677	0.999076	Up
ENSMUSG00000002489	Tiam1	-0.176527	0.03539	0.999076	Down
ENSMUSG00000015568	Lpl	-0.296501	0.0355415	0.999076	Down
ENSMUSG00000042761	Mrap2	-0.335521	0.0357119	0.999076	Down
ENSMUSG00000052446	Zfp961	0.236735	0.0357877	0.999076	Up
ENSMUSG00000029868	Trpv6	0.369618	0.035816	0.999076	Up
ENSMUSG00000030224	Strap	-0.10963	0.0358245	0.999076	Down
ENSMUSG00000022197	Pdzd2	-0.257671	0.0358641	0.999076	Down
ENSMUSG00000031551	Ido1	-0.332968	0.0358921	0.999076	Down
ENSMUSG00000078695	Cisd3	0.198083	0.0360035	0.999076	Up
ENSMUSG00000037578	Pkd2l1	0.659433	0.0360068	0.999076	Up
ENSMUSG00000036198	Arhgap36	-0.978147	0.0360931	0.999076	Down
ENSMUSG00000001313	Rnd2	-0.177812	0.0361684	0.999076	Down
ENSMUSG00000016496	Cd274	0.471687	0.0362215	0.999076	Up
ENSMUSG00000024474	Ik	-0.104452	0.0362295	0.999076	Down
ENSMUSG00000026921	Egfl7	0.174397	0.036337	0.999076	Up
ENSMUSG00000031765	Mt1	-0.150893	0.0363647	0.999076	Down
ENSMUSG00000041642	Kif21b	0.203435	0.0365697	0.999076	Up
ENSMUSG00000006362	Cbfa2t3	0.234779	0.0368764	0.999076	Up
ENSMUSG00000091744	Gm17732	0.734734	0.0369417	0.999076	Up
ENSMUSG00000031290	Lrch2	-0.21344	0.0369502	0.999076	Down
ENSMUSG00000054409	Tmem74	0.419378	0.0371495	0.999076	Up
ENSMUSG00000066979	Bub3	0.0933662	0.0371878	0.999076	Up
ENSMUSG00000057457	Phex	0.387429	0.0374218	0.999076	Up
ENSMUSG00000025810	Nrp1	0.221123	0.037475	0.999076	Up
ENSMUSG00000030263	Lrmp	-0.5102	0.0375418	0.999076	Down
ENSMUSG00000038932	Tcfl5	-0.94265	0.0376149	0.999076	Down
ENSMUSG00000027663	Zmat3	0.147354	0.0376829	0.999076	Up
ENSMUSG00000110206	Flt3l	0.442992	0.0377083	0.999076	Up
ENSMUSG00000042380	Smim12	0.122784	0.0377116	0.999076	Up
ENSMUSG00000043415	Otud1	0.238111	0.0377816	0.999076	Up
ENSMUSG00000042616	Oscp1	-0.114173	0.037888	0.999076	Down
ENSMUSG00000058135	Gstm1	-0.176817	0.0384848	0.999076	Down
ENSMUSG00000067713	Prkag1	-0.123827	0.0384954	0.999076	Down
ENSMUSG00000029657	Hsph1	0.139966	0.0388451	0.999076	Up
ENSMUSG00000038005	Hpf1	-0.154788	0.0390233	0.999076	Down
ENSMUSG00000030541	Idh2	-0.138432	0.0392016	0.999076	Down
ENSMUSG00000035131	Brinp3	-0.238303	0.0392242	0.999076	Down
ENSMUSG00000070527	Mkrn3	0.591277	0.0393097	0.999076	Up
ENSMUSG00000036114	Rpp25l	-0.176387	0.0394888	0.999076	Down
ENSMUSG00000053091	Lins1	0.22616	0.0394891	0.999076	Up
ENSMUSG00000018167	Stard3	0.123001	0.0395549	0.999076	Up
ENSMUSG00000031209	Heph	-0.349215	0.039645	0.999076	Down
ENSMUSG00000025270	Alas2	0.889226	0.0396667	0.999076	Up
ENSMUSG00000052139	Babam2	-0.148454	0.0397041	0.999076	Down
ENSMUSG00000020022	Ndufa12	-0.147181	0.0397338	0.999076	Down
ENSMUSG00000031382	Asb11	-0.226913	0.0398129	0.999076	Down
ENSMUSG00000020955	Ap4s1	-0.154669	0.0398548	0.999076	Down
ENSMUSG00000020475	Pgam2	0.251118	0.0399349	0.999076	Up
ENSMUSG00000030043	Tacr1	-0.326109	0.0401351	0.999076	Down
ENSMUSG00000025169	Ogfod3	-0.329845	0.0402102	0.999076	Down
ENSMUSG00000039982	Dtx4	0.24885	0.0404561	0.999076	Up
ENSMUSG00000041617	Ccdc74a	-0.218206	0.0404757	0.999076	Down
ENSMUSG00000030045	Mrpl19	0.138056	0.0405576	0.999076	Up
ENSMUSG00000030539	Sema4b	0.195114	0.0405678	0.999076	Up
ENSMUSG00000021124	Vti1b	-0.123248	0.0406286	0.999076	Down
ENSMUSG00000048758	Rpl29	-0.123874	0.0407289	0.999076	Down
ENSMUSG00000048782	Insc	0.290968	0.0408371	0.999076	Up
ENSMUSG00000040177	2310057M21Rik	0.176436	0.0409599	0.999076	Up
ENSMUSG00000028126	Pip5k1a	-0.129055	0.041101	0.999076	Down
ENSMUSG00000050248	Evc2	0.291869	0.0411516	0.999076	Up
ENSMUSG00000068686	Cd59b	-0.503659	0.0413826	0.999076	Down
ENSMUSG00000042195	Slc35f2	0.293105	0.041429	0.999076	Up
ENSMUSG00000017446	C1qtnf1	0.436921	0.0414714	0.999076	Up
ENSMUSG00000058099	Nfam1	-0.300108	0.041664	0.999076	Down
ENSMUSG00000038482	Tfdp1	-0.112464	0.0417249	0.999076	Down
ENSMUSG00000045211	Nudt18	-0.131814	0.0417288	0.999076	Down
ENSMUSG00000054404	Slfn5	0.303622	0.0417719	0.999076	Up
ENSMUSG00000018481	Appbp2	0.142032	0.0417733	0.999076	Up
ENSMUSG00000028630	Dyrk2	0.240804	0.0418547	0.999076	Up
ENSMUSG00000030428	Ttyh1	-0.108999	0.0418561	0.999076	Down
ENSMUSG00000057110	Cntrl	-0.218282	0.0418876	0.999076	Down
ENSMUSG00000039629	Strip2	-0.265451	0.0420056	0.999076	Down
ENSMUSG00000055421	Pcdh9	0.196074	0.0421115	0.999076	Up
ENSMUSG00000033542	Arhgef5	-0.322098	0.0421609	0.999076	Down
ENSMUSG00000024404	Riok3	-0.0911481	0.0422414	0.999076	Down
ENSMUSG00000029246	Ppat	-0.195721	0.0423768	0.999076	Down
ENSMUSG00000057322	Rpl38	-0.136722	0.0424174	0.999076	Down
ENSMUSG00000030769	Slc5a11	0.591069	0.0426888	0.999076	Up
ENSMUSG00000026893	Gca	0.235603	0.0428072	0.999076	Up
ENSMUSG00000036492	Rnf39	0.563484	0.0428444	0.999076	Up
ENSMUSG00000032579	Hemk1	-0.205181	0.0428617	0.999076	Down
ENSMUSG00000022048	Dpysl2	0.142727	0.04293	0.999076	Up
ENSMUSG00000046807	Lrrc75b	0.1444	0.0430092	0.999076	Up
ENSMUSG00000021024	Psma6	-0.149871	0.0430322	0.999076	Down
ENSMUSG00000074060	Fbxw15	0.522794	0.0430843	0.999076	Up
ENSMUSG00000000594	Gm2a	-0.136631	0.0431105	0.999076	Down
ENSMUSG00000031708	Tecr	0.107939	0.043282	0.999076	Up
ENSMUSG00000057388	Mrpl18	-0.17604	0.0433368	0.999076	Down
ENSMUSG00000028004	Npy2r	-0.505136	0.0434005	0.999076	Down
ENSMUSG00000068744	Psrc1	0.458373	0.0434534	0.999076	Up
ENSMUSG00000028064	Sema4a	0.240902	0.0435519	0.999076	Up
ENSMUSG00000038515	Grtp1	0.295445	0.043571	0.999076	Up
ENSMUSG00000076437	Selenoh	-0.225046	0.0435985	0.999076	Down
ENSMUSG00000049521	Cdc42ep1	0.20063	0.0436719	0.999076	Up
ENSMUSG00000028402	Mpdz	0.232857	0.0437059	0.999076	Up
ENSMUSG00000035776	Cd99l2	0.0945414	0.0437159	0.999076	Up
ENSMUSG00000056679	Gpr173	-0.175195	0.043735	0.999076	Down
ENSMUSG00000024292	Cyp4f14	-0.215733	0.0438078	0.999076	Down
ENSMUSG00000028024	Enpep	0.319323	0.0438985	0.999076	Up
ENSMUSG00000045467	Ttll13	-0.531082	0.04391	0.999076	Down
ENSMUSG00000020290	Xpo1	0.158758	0.0439393	0.999076	Up
ENSMUSG00000040875	Osbpl10	0.256637	0.0442561	0.999076	Up
ENSMUSG00000029381	Shroom3	0.343213	0.0442784	0.999076	Up
ENSMUSG00000029217	Tec	-0.448649	0.0442885	0.999076	Down
ENSMUSG00000073530	Pappa2	0.801903	0.0444821	0.999076	Up
ENSMUSG00000040852	Plekhh2	0.238937	0.0445025	0.999076	Up
ENSMUSG00000018659	Pnpo	-0.117115	0.0447605	0.999076	Down
ENSMUSG00000083282	Ctsf	-0.130664	0.0449784	0.999076	Down
ENSMUSG00000036880	Acaa2	-0.191516	0.0452626	0.999076	Down
ENSMUSG00000021484	Lman2	0.0900251	0.0452684	0.999076	Up
ENSMUSG00000028497	Hacd4	-0.440254	0.0454133	0.999076	Down
ENSMUSG00000030600	Lrfn1	0.266564	0.0458711	0.999076	Up
ENSMUSG00000034459	Ifit1	0.445934	0.0458719	0.999076	Up
ENSMUSG00000015790	Surf1	-0.117534	0.0458734	0.999076	Down
ENSMUSG00000028295	Smim8	-0.247284	0.0458907	0.999076	Down
ENSMUSG00000047146	Tet1	0.231404	0.0459003	0.999076	Up
ENSMUSG00000031980	Agt	-0.63579	0.0460701	0.999076	Down
ENSMUSG00000019647	Sema6a	0.181688	0.0461478	0.999076	Up
ENSMUSG00000020257	Wdr82	0.0916694	0.0464963	0.999076	Up
ENSMUSG00000028382	Ptbp3	0.185749	0.0465612	0.999076	Up
ENSMUSG00000035235	Trim13	0.257826	0.0467283	0.999076	Up
ENSMUSG00000040258	Nxph4	0.348107	0.0467546	0.999076	Up
ENSMUSG00000025816	Sec61a2	0.158211	0.04713	0.999076	Up
ENSMUSG00000022711	Pmm2	-0.159027	0.04785	0.999076	Down
ENSMUSG00000019132	BC005537	0.101899	0.0478527	0.999076	Up
ENSMUSG00000035151	Elmod2	0.199105	0.0479568	0.999076	Up
ENSMUSG00000026000	Lancl1	-0.0865495	0.0480565	0.999076	Down
ENSMUSG00000049090	Zadh2	-0.121691	0.0480815	0.999076	Down
ENSMUSG00000038147	Cd84	-0.336284	0.0481553	0.999076	Down
ENSMUSG00000020102	Slc16a7	0.242388	0.0482217	0.999076	Up
ENSMUSG00000008958	Vps72	-0.126548	0.0483036	0.999076	Down
ENSMUSG00000000266	Mid2	-0.169706	0.0484522	0.999076	Down
ENSMUSG00000026579	F5	0.863941	0.0486404	0.999076	Up
ENSMUSG00000040055	Gjb6	-0.22596	0.0486839	0.999076	Down
ENSMUSG00000036466	Megf11	0.231645	0.0488167	0.999076	Up
ENSMUSG00000047534	Mis18bp1	0.7368	0.0488858	0.999076	Up
ENSMUSG00000032501	Trib1	0.305003	0.0490467	0.999076	Up
ENSMUSG00000047557	Lxn	-0.171902	0.0492313	0.999076	Down
ENSMUSG00000028992	Nmnat1	-0.274725	0.0493444	0.999076	Down
ENSMUSG00000024614	Tmx3	0.138583	0.0495196	0.999076	Up
ENSMUSG00000005951	Shpk	-0.319544	0.0497204	0.999076	Down
ENSMUSG00000026413	Pkp1	0.671918	0.0497238	0.999076	Up
ENSMUSG00000024960	Plcb3	-0.175685	0.0497252	0.999076	Down

### Sheet: Valderrama_rat
Probeset ID	Gene Symbol	SINGLE TREATMENT vs. CONTROLS			(FC>2) and blue labeled values mean downregulation (FC<-2) at p-value < 0.05 (uncorrected).
		Morphine vs control
		1h	2h
1368247_at	Hspa1a /// Hspa1b	3.75	40.71
1370912_at	Hspa1a	2.16	25.76
1390943_at	Rsrp1	1.64	3.57
1369035_a_at	Kcnj6	3.36	-1.26
1378074_at	Pdk4	2.01	4.80
1367577_at	Hspb1	1.12	3.35
1383457_at	Mfsd4	2.24	-1.13
1393408_at	Neurod6	2.38	-1.10
1378809_at	Gpr165	2.92	-1.01
1390777_at	Sc5d	1.55	2.41
1369770_at	Sstr1	2.00	-1.13
1378960_at	---	-1.10	3.43
1375388_at	---	1.28	2.47
1384780_at	Cpne4	2.21	-1.11
1369164_a_at	Trpc4	2.24	1.41
1379445_at	---	2.04	1.11
1379500_at	Ccdc117	1.40	2.06
1388722_at	Dnajb1	1.21	2.43
1391654_at	---	1.13	2.21
1390026_at	Bag3	1.08	2.10
1369067_at	Nr4a3	2.14	1.79
1368564_at	Slc17a6	2.85	-1.29
1376829_at	Unc5d	2.84	-1.15
1389528_s_at	Jun	1.44	2.10
1391598_at	---	2.14	1.63
1378472_at	Unc5d	2.40	-1.14
1382995_at	Nrp2	2.13	-1.17
1380306_at	---	-1.01	2.42
1374280_at	Cbln2	2.14	1.05
1368854_at	Vsnl1	2.20	1.03
1375043_at	---	2.28	3.32
1376106_at	Tmem178a	2.08	1.12
1370997_at	Homer1	1.38	2.09
1387281_a_at	Pnck	2.27	1.03
1368853_at	Vsnl1	2.56	1.08
1390645_at	---	2.06	1.02
1387007_at	Gfra1	2.05	1.02
1386660_at	Gng2	2.16	1.08
1376911_at	Atp2b4	2.02	1.19
