## Supplementary material for "Functional genomic mechanisms of opioid action and opioid use disorder: a systematic review of animal models and human studies": Code and data: descr_GSE174409.csv

Sample_ID	Age	diagnosis	sex	source_name	group	group1	tobaccoatod
HN1	35	OUD	female	NAC	female_NAC	OUD_female_NAC	Y
HN2	39	OUD	male	NAC	male_NAC	OUD_male_NAC	U
HN3	48	OUD	female	NAC	female_NAC	OUD_female_NAC	Y
HN4	40	OUD	male	NAC	male_NAC	OUD_male_NAC	Y
HN5	53	OUD	male	NAC	male_NAC	OUD_male_NAC	Y
HN6	54	OUD	female	NAC	female_NAC	OUD_female_NAC	Y
HN7	46	OUD	male	NAC	male_NAC	OUD_male_NAC	Y
HN8	55	OUD	female	NAC	female_NAC	OUD_female_NAC	Y
HN9	55	OUD	male	NAC	male_NAC	OUD_male_NAC	Y
HN10	59	OUD	female	NAC	female_NAC	OUD_female_NAC	N
HN11	35	OUD	female	NAC	female_NAC	OUD_female_NAC	Y
HN12	42	OUD	male	NAC	male_NAC	OUD_male_NAC	Y
HN13	43	OUD	female	NAC	female_NAC	OUD_female_NAC	Y
HN14	41	OUD	male	NAC	male_NAC	OUD_male_NAC	N
HN15	45	OUD	female	NAC	female_NAC	OUD_female_NAC	Y
HN16	44	OUD	male	NAC	male_NAC	OUD_male_NAC	Y
HN17	49	OUD	female	NAC	female_NAC	OUD_female_NAC	Y
HN18	45	OUD	male	NAC	male_NAC	OUD_male_NAC	Y
HN19	52	OUD	female	NAC	female_NAC	OUD_female_NAC	Y
HN20	58	OUD	male	NAC	male_NAC	OUD_male_NAC	Y
HN21	39	CONT	female	NAC	female_NAC	CONT_female_NAC	N
HN22	37	CONT	male	NAC	male_NAC	CONT_male_NAC	U
HN23	54	CONT	female	NAC	female_NAC	CONT_female_NAC	Y
HN24	X	CONT	male	NAC	male_NAC	CONT_male_NAC	X
HN25	X	CONT	male	NAC	male_NAC	CONT_male_NAC	X
HN26	X	CONT	female	NAC	female_NAC	CONT_female_NAC	X
HN27	X	CONT	male	NAC	male_NAC	CONT_male_NAC	X
HN28	55	CONT	female	NAC	female_NAC	CONT_female_NAC	N
HN29	54	CONT	male	NAC	male_NAC	CONT_male_NAC	N
HN30	58	CONT	female	NAC	female_NAC	CONT_female_NAC	N
HN31	23	CONT	female	NAC	female_NAC	CONT_female_NAC	N
HN32	42	CONT	male	NAC	male_NAC	CONT_male_NAC	N
HN33	43	CONT	female	NAC	female_NAC	CONT_female_NAC	N
HN34	39	CONT	male	NAC	male_NAC	CONT_male_NAC	Y
HN35	50	CONT	female	NAC	female_NAC	CONT_female_NAC	N
HN36	40	CONT	male	NAC	male_NAC	CONT_male_NAC	N
HN37	53	CONT	female	NAC	female_NAC	CONT_female_NAC	N
HN38	46	CONT	male	NAC	male_NAC	CONT_male_NAC	N
HN39	59	CONT	female	NAC	female_NAC	CONT_female_NAC	N
HN40	60	CONT	male	NAC	male_NAC	CONT_male_NAC	U
HBA1	35	OUD	female	DLPFC	female_DLPFC	OUD_female_DLPFC	Y
HBA2	39	OUD	male	DLPFC	male_DLPFC	OUD_male_DLPFC	U
HBA3	48	OUD	female	DLPFC	female_DLPFC	OUD_female_DLPFC	Y
HBA4	40	OUD	male	DLPFC	male_DLPFC	OUD_male_DLPFC	Y
HBA5	53	OUD	male	DLPFC	male_DLPFC	OUD_male_DLPFC	Y
HBA6	54	OUD	female	DLPFC	female_DLPFC	OUD_female_DLPFC	Y
HBA7	46	OUD	male	DLPFC	male_DLPFC	OUD_male_DLPFC	Y
HBA8	55	OUD	female	DLPFC	female_DLPFC	OUD_female_DLPFC	Y
HBA9	55	OUD	male	DLPFC	male_DLPFC	OUD_male_DLPFC	Y
HBA10	59	OUD	female	DLPFC	female_DLPFC	OUD_female_DLPFC	N
HBA11	35	OUD	female	DLPFC	female_DLPFC	OUD_female_DLPFC	Y
HBA12	42	OUD	male	DLPFC	male_DLPFC	OUD_male_DLPFC	Y
HBA13	43	OUD	female	DLPFC	female_DLPFC	OUD_female_DLPFC	Y
HBA14	41	OUD	male	DLPFC	male_DLPFC	OUD_male_DLPFC	N
HBA15	45	OUD	female	DLPFC	female_DLPFC	OUD_female_DLPFC	Y
HBA16	44	OUD	male	DLPFC	male_DLPFC	OUD_male_DLPFC	Y
HBA17	49	OUD	female	DLPFC	female_DLPFC	OUD_female_DLPFC	Y
HBA18	45	OUD	male	DLPFC	male_DLPFC	OUD_male_DLPFC	Y
HBA19	52	OUD	female	DLPFC	female_DLPFC	OUD_female_DLPFC	Y
HBA20	58	OUD	male	DLPFC	male_DLPFC	OUD_male_DLPFC	Y
HBA21	39	CONT	female	DLPFC	female_DLPFC	CONT_female_DLPFC	N
HBA22	37	CONT	male	DLPFC	male_DLPFC	CONT_male_DLPFC	U
HBA23	54	CONT	female	DLPFC	female_DLPFC	CONT_female_DLPFC	Y
HBA24	39	CONT	male	DLPFC	male_DLPFC	CONT_male_DLPFC	Y
HBA25	54	CONT	male	DLPFC	male_DLPFC	CONT_male_DLPFC	N
HBA26	55	CONT	female	DLPFC	female_DLPFC	CONT_female_DLPFC	N
HBA27	46	CONT	male	DLPFC	male_DLPFC	CONT_male_DLPFC	N
HBA28	55	CONT	female	DLPFC	female_DLPFC	CONT_female_DLPFC	N
HBA29	54	CONT	male	DLPFC	male_DLPFC	CONT_male_DLPFC	N
HBA30	58	CONT	female	DLPFC	female_DLPFC	CONT_female_DLPFC	N
HBA31	23	CONT	female	DLPFC	female_DLPFC	CONT_female_DLPFC	N
HBA32	42	CONT	male	DLPFC	male_DLPFC	CONT_male_DLPFC	N
HBA33	43	CONT	female	DLPFC	female_DLPFC	CONT_female_DLPFC	N
HBA34	39	CONT	male	DLPFC	male_DLPFC	CONT_male_DLPFC	Y
HBA35	50	CONT	female	DLPFC	female_DLPFC	CONT_female_DLPFC	N
HBA36	40	CONT	male	DLPFC	male_DLPFC	CONT_male_DLPFC	N
HBA37	53	CONT	female	DLPFC	female_DLPFC	CONT_female_DLPFC	N
HBA38	46	CONT	male	DLPFC	male_DLPFC	CONT_male_DLPFC	N
HBA39	59	CONT	female	DLPFC	female_DLPFC	CONT_female_DLPFC	N
HBA40	60	CONT	male	DLPFC	male_DLPFC	CONT_male_DLPFC	U
